# Simultaneous single-cell CRISPR, RNA, and ATAC-seq enables multiomic CRISPR screens to identify gene regulatory relationships

**DOI:** 10.1101/2025.02.11.637716

**Authors:** Kaivalya Shevade, Yeqing Angela Yang, Kevin Feng, Karl Mader, Volkan Sevim, Jacob Parsons, Gunisha Arora, Hasnaa Elfawy, Rachel Mace, Scot Federman, Rustam Esanov, Shawn Shafer, Eric D Chow, Laralynne Przybyla

## Abstract

The ability to identify gene functions and interactions in specific cellular contexts has been greatly enabled by functional genomics technologies. CRISPR-based genetic screens have proven invaluable in elucidating gene function in mammalian cells. Single-cell functional genomics methods, such as Perturb-seq and Spear-ATAC, have made it possible to achieve high-throughput mapping of the functional effects of gene perturbations by profiling transcriptomes and DNA accessibility, respectively. Combining single-cell chromatin accessibility and transcriptomic data via multiomic approaches has facilitated the discovery of novel cis and gene regulatory interactions. However, pseudobulk readouts from cell populations can often cloud the interpretation of results due to a heterogeneous response from cells receiving the same genetic perturbation, which could be mitigated by using transcriptional profiles of single cells to subset the ATAC-seq data. Existing methods to capture CRISPR guide RNAs to simultaneously assess the impact of genetic perturbations on RNA and ATAC profiles require either cloning of gRNA libraries in specialized vectors or implementing complex protocols with multiple rounds of barcoding. Here, we introduce CAT-ATAC, a technique that adds CRISPR gRNA capture to the existing 10X Genomics Multiome assay, generating paired transcriptome, chromatin accessibility and perturbation identity data from the same individual cells. We demonstrate up to 77% guide capture efficiency for both arrayed and pooled delivery of lentiviral gRNAs in induced pluripotent stem cells (iPSCs) and cancer cell lines. This capability allows us to construct gene regulatory networks (GRNs) in cells under drug and genetic perturbations. By applying CAT-ATAC, we were able to identify a GRN associated with dasatinib resistance, indirectly activated by the HIC2 gene. Using loss of function experiments, we further validated that the gene, ZFPM2, a component of the predicted GRN, also contributes to dasatinib resistance. CAT-ATAC can thus be used to generate high-content multidimensional genotype-phenotype maps to reveal novel gene and cellular interactions and functions.
