## Supplemental Table 1 for "Simultaneous single-cell CRISPR, RNA, and ATAC-seq enables multiomic CRISPR screens to identify gene regulatory relationships"

### Sheet: CRISPRa guide sequences
Target	Sequence: Guide1_Guide2
NEUROG2	GGGAGCTGGCGAAGCCGCAG_GGGAAAGGCGGTGAAGAAAG
GATA5	GCTGACCCTGCGGGGAAGAA_GTCGCCAAGCCCCGCGAGCA
MEOX1	GCATCAAATGCCAAATTCCA_GCTGAAGTGAAATGTGAGAG
NTC	GTGTCGTGATGCGTAGACGG_GTCATCAAGGAGCATTCCGT

### Sheet: CRISPRi guide sequences_1
Target	Sequence: Guide1_Guide2
ADNP	CACCCTCTCCGCCGAAGTG_CAGCAGCGGGGACCGAGAG
BRD2	GCAGCTGAGGCGGGCAACTA_GTGAGGCGGGCAACTAAGGA
CHD2	GCAGAGCGCGCTCTCTCTA_ACGACCTGGGCTCTCAGTA
CNOT2	AGCGGCGGTAAGGGCGGTA_CGGGACAAGAAAATTCATG
GPBP1L1	GGCCCACAAGGTCCAGGAG_CAGCTTGTCGACCCGGCAG
HIC2	TCGGCCCGCGACTCCTGTT_CGGCTGTGAGCGGCGCTCG
KMT2B	AGCAGGGCCGTGTCCTCCC_AGCCCCAGCAAACGGAGCA
MNT	GCGGGGGCGTACTACACCG_GAGTCCCGCCGACAAGAAA
NTC22	GCTACGCCCGGGGGAAAAGA_GCAGGAGCTAAGGGTCCCGT
NTC28	GGTGGCCTTTGCAATTGGCG_GCGCTAGGAAACCAACAAGG
NTC36	GCAGCGAGCAGCTTTTACGA_GACGTGTGTTACGGGGGGAA
NTC74	GGGTGGGTCACGCGGAAGGG_GGATCGCTTCAATCACCGAG
NTC82	GACGTTGAGGGACTGTCCTA_GATCCTGACGGGGACTACAT
NTC98	GGTCGATGTGGGGACGGCAC_GTGCGCAAACCGGATCGGGG
PHF6	AATGAAAGGAAACAACCTC_AGCGGGGCTCTGTCGCCGG
PIAS1	GCGGACAGTGCGGAACTAA_GCTACTGGGATCCACGGAG
PLAGL2	GGTGTGGGCGACCGCGCTGA_GCCCCCTCAGGCCCCGGTAG
PQBP1	TGAAGGCCTCGTTGAGAGA_GTATTGGTAACGTTGGGGT
SIN3A	AGGCCCCGAGAACGGCGCG_TTCCCGGGTAACAGAGAAG
SLTM	GCCGAGGCTGCCACCGCAC_GAAGAGCAGCGCGCTGCCG
TSC22D4	GAGCCGAGGAGCGGAGACA_TCCGCTCCTCGGCTCCCCT
UBE2L3	GCCGGCCGCGATGCATTCTG_GCCTAGGCTCCGGATCCCCG
YEATS4	GAAGGAGGGCGAGTTACTT_GAGAGCCACCCCGGAAGAG
ZBED6	TAGCGAACACCGGATGTGG_CCGGTGTTCGCTAATCTCG
ZNF330	ACCAGGACTCCGGGAAAGA_AAGAAGGTACTAACAGCCA
ZNF669	CTCCCGCGGACCCGACCCG_GGACCAGCCGCGGCCACAG

### Sheet: CRISPRi guide sequences_2
Target	Sequence: Guide1_Guide2
ZFPM2	GGGCCGAGCCTGGCCAGCGG_GGCGAAAGCAAAGCAAACCC
HIC2	TCGGCCCGCGACTCCTGTT_CGGCTGTGAGCGGCGCTCG
