## Supplemental Table 4 for "Simultaneous single-cell CRISPR, RNA, and ATAC-seq enables multiomic CRISPR screens to identify gene regulatory relationships"

### Sheet: Sheet1
		Forward sequence	Reverse Sequence	Product length (bp)
	HIC2 Human qPCR Primer Pair (NM_015094)	AGACTCACACGGAGGAAGAGCT	GTCTTCTCGCAGACCGAACACT	154
	FOG2 (ZFPM2) Human qPCR Primer Pair (NM_012082)	GTGACTTGGCAAGGAGTGGAAG	CATCTGACTGGCAGCTTGTAGC	159
	GAPDH	CAGCCTCAAGATCATCAGCA	TGTGGTCATGAGTCCTTCCA	106
